# Control of motility and cell shape of *Haloferax volcanii* is linked by a transcriptional regulator

**DOI:** 10.64898/2026.02.03.703544

**Authors:** Phillip Nußbaum, Felix Grünberger, Felix Neuschütz, Kevin Chou, Shamphavi Sivabalasarma, Alexander Eulitz, Anna-Lena Sailer, Katharina Vogl, Marten Exterkate, Wei He, Anita Marchfelder, Dina Grohmann, Sonja-Verena Albers

## Abstract

Archaea rely on motility and morphological plasticity to navigate their environments, yet the transcriptional regulation of these processes remains poorly understood. In *Haloferax volcanii*, archaellum-dependent motility is transcriptionally regulated, but an EarA-like master regulator is absent. Here, we identify CsmR as a transcriptional regulator that links archaellum biogenesis and cell-shape transitions in *H. volcanii*. Deletion of *csmR* abolished detectable motility, whereas overexpression increased motility and promoted a sustained rod-like morphology. Comparative transcriptomics defined a CsmR-associated regulon that includes archaellum and chemotaxis genes as well as rod-shape determinants (e.g., Sph3 and RdfA), and upstream motif enrichment supports a direct role for CsmR in transcriptional control. Furthermore, *csmR* and *cirA*, a KaiC-like regulator, share extensive transcriptional overlap, with CirA likely fine-tuning CsmR-mediated regulation through post-translational modification. These findings establish CsmR as a key integrator of motility and cell shape regulation in *Haloferax volcanii*, suggesting that haloarchaea coordinate these fundamental processes through an unidentified transcriptional network. Moreover, Northern blotting and cell shape observation suggest that transcription factor RosR is involved in the regulation of an sRNA that shares extensive overlap with the *cirA* gene, possibly fine-tuning the effect of CirA on the regulation of the archaellum cluster and the rod shape determinants *sph3* and *rdfA*. Understanding this interplay provides new insights into archaeal adaptability and may reveal broader regulatory principles in prokaryotic cell biology.
