## Supplementary Table S5 for "Control of motility and cell shape of *Haloferax volcanii* is linked by a transcriptional regulator"

### Sheet: Sheet1
Sample	Strain	OD	Replicate	total_number_of_reads	number_of_trimmed_reads	number_of_mapped_reads	percentage_mapped	x_coverage
S557_01	wt	low	1	19294929	18657196	17657869	0.946437	286.018
S557_02	wt	low	2	15306926	14577696	13846903	0.949869	224.289
S557_03	wt	low	3	16209875	15961685	14477561	0.90702	234.504
S557_04	wt	low	4	12697809	12042985	11421846	0.948423	185.008
S557_09	∆cirA	low	1	17619368	16436610	15527716	0.944703	251.514
S557_10	∆cirA	low	2	15893522	15406486	14645015	0.950575	237.216
S557_11	∆cirA	low	3	15439875	14914604	14173405	0.950304	229.577
S557_12	∆cirA	low	4	12375574	11972778	11397933	0.951987	184.621
S557_13	∆cirD	low	1	14553374	14374837	13560037	0.943318	219.642
S557_14	∆cirD	low	2	17139758	16895352	15885702	0.940241	257.313
S557_15	∆cirD	low	3	17756661	17514533	16371744	0.934752	265.186
S557_16	∆cirD	low	4	13116795	13008486	12364602	0.950503	200.279
S557_17	∆csmR	low	1	16055171	15918119	14780991	0.928564	239.419
S557_18	∆csmR	low	2	16176364	15437099	14704206	0.952524	238.175
S557_19	∆csmR	low	3	12812950	12657843	11949460	0.944036	193.555
S557_20	∆csmR	low	4	12787959	12421982	11890613	0.957223	192.601
S557_21	wt	mid	1	15924950	15773247	14641173	0.928228	237.154
S557_22	wt	mid	2	15015810	14295752	13517951	0.945592	218.961
S557_23	wt	mid	3	15298544	14671945	12268449	0.836184	198.721
S557_24	wt	mid	4	15993922	15839380	14508578	0.915981	235.006
S557_29	∆cirA	mid	1	15842533	15694279	14446375	0.920487	233.999
S557_30	∆cirA	mid	2	13513723	13025140	12384238	0.950795	200.597
S557_31	∆cirA	mid	3	13791750	13656074	12778834	0.935762	206.989
S557_32	∆cirA	mid	4	10966557	10413905	9867435	0.947525	159.83
S557_33	∆cirD	mid	1	18506771	18339810	16784216	0.915179	271.867
S557_34	∆cirD	mid	2	18636877	18479740	17250408	0.933477	279.418
S557_35	∆cirD	mid	3	16075697	15911727	14611817	0.918305	236.679
S557_36	∆cirD	mid	4	15809937	15145719	14331064	0.946212	232.131
S557_37	∆csmR	mid	1	13932215	13420240	12685547	0.945255	205.477
S557_38	∆csmR	mid	2	15071145	14934522	13823416	0.925602	223.908
S557_39	∆csmR	mid	3	22397677	22194976	20503461	0.923788	332.11
S557_40	∆csmR	mid	4	16323310	15812939	15016992	0.949665	243.242
S557_41	wt	stat	1	17863003	17696094	16089862	0.909232	260.62
S557_42	wt	stat	2	16946228	16773904	15066083	0.898186	244.037
S557_43	wt	stat	3	20217159	20032085	18756152	0.936306	303.808
S557_44	wt	stat	4	13252231	13124112	12037307	0.91719	194.977
S557_49	∆cirA	stat	1	18872834	18669037	16334959	0.874976	264.59
S557_50	∆cirA	stat	2	19309579	19127148	17631421	0.921801	285.59
S557_51	∆cirA	stat	3	15313693	15037097	12445923	0.827681	201.596
S557_52	∆cirA	stat	4	15027037	14714157	12940427	0.879454	209.606
S557_53	∆cirD	stat	1	19171431	18974428	16799454	0.885373	272.114
S557_54	∆cirD	stat	2	19394453	19211654	17538958	0.912933	284.092
S557_55	∆cirD	stat	3	16724952	16562824	14761521	0.891244	239.104
S557_56	∆cirD	stat	4	25337724	25106719	22002210	0.876347	356.387
S557_57	∆csmR	stat	1	17839433	17669858	16239456	0.919048	263.043
S557_58	∆csmR	stat	2	14575207	14429105	13187827	0.913974	213.613
S557_59	∆csmR	stat	3	13606774	13488807	12543031	0.929884	203.169
S557_60	∆csmR	stat	4	15693258	15551756	14217882	0.91423	230.298

### Sheet: README
This table provides sequencing and mapping statistics for all RNA-seq samples analyzed in this study.
Samples are grouped by strain and growth condition, with four biological replicates per condition.
Column name	Description
Sample	Unique sample identifier
Strain	Strain background
OD	Growth phase at sampling (low, mid, stationary)
Replicate	Biological replicate number
total_number_of_reads	Total number of raw sequencing reads
number_of_trimmed_reads	Reads remaining after adapter and quality trimming
number_of_mapped_reads	Reads mapped to the reference genome
percentage_mapped	Percentage of mapped reads
x_coverage	Mean genome-wide sequencing coverage
