## Supplementary Table S7 for "Control of motility and cell shape of *Haloferax volcanii* is linked by a transcriptional regulator"

### Sheet: Sheet 1
category	over_represented_pvalue	under_represented_pvalue	numDEInCat	numInCat	regType	strain	Condition	arcog_cat_name	arcog_cat_big	arcog_cat_big_name	plot_order	expected	deviation_from_expected
N	3.87272e-08	1	9	40	up	csmR	up_low_csmR	Cell motility	2	CELLULAR PROCESSES AND SIGNALING	11	0.760037	11.8415
J	0.00802092	0.997766	8	162	up	csmR	up_low_csmR	Translation, ribosomal structure and biogenesis	1	INFORMATION STORAGE AND PROCESSING	03	3.07815	2.59896
T	0.0351975	0.9906	5	98	up	csmR	up_low_csmR	Signal transduction mechanisms	2	CELLULAR PROCESSES AND SIGNALING	09	1.86209	2.68515
S	0.237481	0.844497	15	707	up	csmR	up_low_csmR	Function unknown	4	POORLY CHARACTERIZED	26	13.4337	1.1166
P	0.274401	0.874644	4	142	up	csmR	up_low_csmR	Inorganic ion transport and metabolism	3	METABOLISM	23	2.69813	1.48251
D	0.361163	0.92864	1	24	up	csmR	up_low_csmR	Cell cycle control, cell division, chromosome partitioning	2	CELLULAR PROCESSES AND SIGNALING	06	0.456022	2.19288
F	0.423164	0.827537	2	79	up	csmR	up_low_csmR	Nucleotide transport and metabolism	3	METABOLISM	20	1.50107	1.33238
M	0.522798	0.749113	2	93	up	csmR	up_low_csmR	Cell wall/membrane/envelope biogenesis	2	CELLULAR PROCESSES AND SIGNALING	10	1.76709	1.13181
E	0.793625	0.354367	5	343	up	csmR	up_low_csmR	Amino acid transport and metabolism	3	METABOLISM	19	6.51732	0.767187
R	0.800051	0.345653	5	361	up	csmR	up_low_csmR	General function prediction only	4	POORLY CHARACTERIZED	25	6.85933	0.728934
K	0.828542	0.345964	3	253	up	csmR	up_low_csmR	Transcription	1	INFORMATION STORAGE AND PROCESSING	02	4.80723	0.62406
H	0.887884	0.363478	1	116	up	csmR	up_low_csmR	Coenzyme transport and metabolism	3	METABOLISM	21	2.20411	0.453699
G	0.93138	0.257667	1	138	up	csmR	up_low_csmR	Carbohydrate transport and metabolism	3	METABOLISM	18	2.62213	0.38137
L	0.987601	0.0690637	1	215	up	csmR	up_low_csmR	Replication, recombination and repair	1	INFORMATION STORAGE AND PROCESSING	01	4.0852	0.244786
Q	1	0.445953	0	44	up	csmR	up_low_csmR	Secondary metabolites biosynthesis, transport and catabolism	3	METABOLISM	24	0.83604	0
C	1	0.0194809	0	198	up	csmR	up_low_csmR	Energy production and conversion	3	METABOLISM	17	3.76218	0
O	1	0.15994	0	99	up	csmR	up_low_csmR	Posttranslational modification, protein turnover, chaperones	2	CELLULAR PROCESSES AND SIGNALING	15	1.88109	0
V	1	0.28933	0	66	up	csmR	up_low_csmR	Defense mechanisms	2	CELLULAR PROCESSES AND SIGNALING	08	1.25406	0
I	1	0.279001	0	66	up	csmR	up_low_csmR	Lipid transport and metabolism	3	METABOLISM	22	1.25406	0
U	1	0.696515	0	19	up	csmR	up_low_csmR	Intracellular trafficking, secretion, and vesicular transport	2	CELLULAR PROCESSES AND SIGNALING	14	0.361017	0
N	0	1	12	40	up	csmR	up_mid_csmR	Cell motility	2	CELLULAR PROCESSES AND SIGNALING	11	0.502605	23.8756
T	0.00171725	0.999732	6	98	up	csmR	up_mid_csmR	Signal transduction mechanisms	2	CELLULAR PROCESSES AND SIGNALING	09	1.23138	4.87257
D	0.272958	0.961052	1	24	up	csmR	up_mid_csmR	Cell cycle control, cell division, chromosome partitioning	2	CELLULAR PROCESSES AND SIGNALING	06	0.301563	3.31606
K	0.566454	0.665584	3	253	up	csmR	up_mid_csmR	Transcription	1	INFORMATION STORAGE AND PROCESSING	02	3.17898	0.9437
G	0.571596	0.70571	2	138	up	csmR	up_mid_csmR	Carbohydrate transport and metabolism	3	METABOLISM	18	1.73399	1.15341
F	0.638441	0.735455	1	79	up	csmR	up_mid_csmR	Nucleotide transport and metabolism	3	METABOLISM	20	0.992645	1.00741
R	0.686124	0.509787	4	361	up	csmR	up_mid_csmR	General function prediction only	4	POORLY CHARACTERIZED	25	4.53601	0.881832
S	0.715486	0.432537	7	707	up	csmR	up_mid_csmR	Function unknown	4	POORLY CHARACTERIZED	26	8.88354	0.787974
M	0.721176	0.641892	1	93	up	csmR	up_mid_csmR	Cell wall/membrane/envelope biogenesis	2	CELLULAR PROCESSES AND SIGNALING	10	1.16856	0.855757
H	0.786626	0.550241	1	116	up	csmR	up_mid_csmR	Coenzyme transport and metabolism	3	METABOLISM	21	1.45755	0.686081
P	0.85962	0.423321	1	142	up	csmR	up_mid_csmR	Inorganic ion transport and metabolism	3	METABOLISM	23	1.78425	0.56046
L	0.96329	0.163013	1	215	up	csmR	up_mid_csmR	Replication, recombination and repair	1	INFORMATION STORAGE AND PROCESSING	01	2.7015	0.370164
E	0.993576	0.0407661	1	343	up	csmR	up_mid_csmR	Amino acid transport and metabolism	3	METABOLISM	19	4.30984	0.232027
O	1	0.28216	0	99	up	csmR	up_mid_csmR	Posttranslational modification, protein turnover, chaperones	2	CELLULAR PROCESSES AND SIGNALING	15	1.24395	0
J	1	0.129495	0	162	up	csmR	up_mid_csmR	Translation, ribosomal structure and biogenesis	1	INFORMATION STORAGE AND PROCESSING	03	2.03555	0
Q	1	0.57187	0	44	up	csmR	up_mid_csmR	Secondary metabolites biosynthesis, transport and catabolism	3	METABOLISM	24	0.552865	0
V	1	0.418538	0	66	up	csmR	up_mid_csmR	Defense mechanisms	2	CELLULAR PROCESSES AND SIGNALING	08	0.829298	0
I	1	0.393495	0	66	up	csmR	up_mid_csmR	Lipid transport and metabolism	3	METABOLISM	22	0.829298	0
U	1	0.772168	0	19	up	csmR	up_mid_csmR	Intracellular trafficking, secretion, and vesicular transport	2	CELLULAR PROCESSES AND SIGNALING	14	0.238737	0
C	1	0.0559432	0	198	up	csmR	up_mid_csmR	Energy production and conversion	3	METABOLISM	17	2.48789	0
N	1.36173e-07	1	15	40	up	csmR	up_stat_csmR	Cell motility	2	CELLULAR PROCESSES AND SIGNALING	11	2.9053	5.16297
F	7.33642e-06	0.999998	18	79	up	csmR	up_stat_csmR	Nucleotide transport and metabolism	3	METABOLISM	20	5.73797	3.137
T	2.56258e-05	0.999993	20	98	up	csmR	up_stat_csmR	Signal transduction mechanisms	2	CELLULAR PROCESSES AND SIGNALING	09	7.11799	2.80978
Q	0.0107884	0.99692	8	44	up	csmR	up_stat_csmR	Secondary metabolites biosynthesis, transport and catabolism	3	METABOLISM	24	3.19583	2.50326
C	0.0272453	0.984842	23	198	up	csmR	up_stat_csmR	Energy production and conversion	3	METABOLISM	17	14.3812	1.59931
S	0.149425	0.884122	56	707	up	csmR	up_stat_csmR	Function unknown	4	POORLY CHARACTERIZED	26	51.3512	1.09053
D	0.240993	0.913822	3	24	up	csmR	up_stat_csmR	Cell cycle control, cell division, chromosome partitioning	2	CELLULAR PROCESSES AND SIGNALING	06	1.74318	1.72099
V	0.725744	0.460467	4	66	up	csmR	up_stat_csmR	Defense mechanisms	2	CELLULAR PROCESSES AND SIGNALING	08	4.79375	0.83442
O	0.730999	0.419404	6	99	up	csmR	up_stat_csmR	Posttranslational modification, protein turnover, chaperones	2	CELLULAR PROCESSES AND SIGNALING	15	7.19062	0.83442
H	0.734633	0.403683	7	116	up	csmR	up_stat_csmR	Coenzyme transport and metabolism	3	METABOLISM	21	8.42538	0.830824
P	0.736342	0.385367	9	142	up	csmR	up_stat_csmR	Inorganic ion transport and metabolism	3	METABOLISM	23	10.3138	0.872615
K	0.776089	0.311215	15	253	up	csmR	up_stat_csmR	Transcription	1	INFORMATION STORAGE AND PROCESSING	02	18.376	0.816281
G	0.811215	0.298867	8	138	up	csmR	up_stat_csmR	Carbohydrate transport and metabolism	3	METABOLISM	18	10.0233	0.798141
M	0.912241	0.188269	4	93	up	csmR	up_stat_csmR	Cell wall/membrane/envelope biogenesis	2	CELLULAR PROCESSES AND SIGNALING	10	6.75483	0.592169
R	0.917479	0.123223	20	361	up	csmR	up_stat_csmR	General function prediction only	4	POORLY CHARACTERIZED	25	26.2203	0.762766
I	0.96416	0.116845	2	66	up	csmR	up_stat_csmR	Lipid transport and metabolism	3	METABOLISM	22	4.79375	0.41721
J	0.998057	0.00682854	4	162	up	csmR	up_stat_csmR	Translation, ribosomal structure and biogenesis	1	INFORMATION STORAGE AND PROCESSING	03	11.7665	0.339949
E	0.999539	0.00115175	12	343	up	csmR	up_stat_csmR	Amino acid transport and metabolism	3	METABOLISM	19	24.913	0.481677
L	0.999997	2.18651e-05	3	215	up	csmR	up_stat_csmR	Replication, recombination and repair	1	INFORMATION STORAGE AND PROCESSING	01	15.616	0.192111
U	1	0.216589	0	19	up	csmR	up_stat_csmR	Intracellular trafficking, secretion, and vesicular transport	2	CELLULAR PROCESSES AND SIGNALING	14	1.38002	0
N	5.27295e-18	1	23	40	up	cirA	up_low_cirA	Cell motility	2	CELLULAR PROCESSES AND SIGNALING	11	2.26785	10.1418
F	1.27624e-08	1	20	79	up	cirA	up_low_cirA	Nucleotide transport and metabolism	3	METABOLISM	20	4.47901	4.46528
P	0.0569745	0.970511	14	142	up	cirA	up_low_cirA	Inorganic ion transport and metabolism	3	METABOLISM	23	8.05087	1.73894
T	0.251725	0.855061	8	98	up	cirA	up_low_cirA	Signal transduction mechanisms	2	CELLULAR PROCESSES AND SIGNALING	09	5.55624	1.43982
V	0.351397	0.806738	5	66	up	cirA	up_low_cirA	Defense mechanisms	2	CELLULAR PROCESSES AND SIGNALING	08	3.74196	1.3362
R	0.429101	0.659494	22	361	up	cirA	up_low_cirA	General function prediction only	4	POORLY CHARACTERIZED	25	20.4674	1.07488
H	0.510519	0.644437	7	116	up	cirA	up_low_cirA	Coenzyme transport and metabolism	3	METABOLISM	21	6.57677	1.06435
O	0.696087	0.475221	5	99	up	cirA	up_low_cirA	Posttranslational modification, protein turnover, chaperones	2	CELLULAR PROCESSES AND SIGNALING	15	5.61293	0.8908
U	0.730657	0.636131	1	19	up	cirA	up_low_cirA	Intracellular trafficking, secretion, and vesicular transport	2	CELLULAR PROCESSES AND SIGNALING	14	1.07723	0.928307
D	0.771335	0.577723	1	24	up	cirA	up_low_cirA	Cell cycle control, cell division, chromosome partitioning	2	CELLULAR PROCESSES AND SIGNALING	06	1.36071	0.73491
S	0.778033	0.281583	34	707	up	cirA	up_low_cirA	Function unknown	4	POORLY CHARACTERIZED	26	40.0843	0.848213
M	0.819882	0.333844	4	93	up	cirA	up_low_cirA	Cell wall/membrane/envelope biogenesis	2	CELLULAR PROCESSES AND SIGNALING	10	5.27276	0.758617
G	0.93894	0.130022	5	138	up	cirA	up_low_cirA	Carbohydrate transport and metabolism	3	METABOLISM	18	7.82409	0.639052
J	0.963087	0.0844877	5	162	up	cirA	up_low_cirA	Translation, ribosomal structure and biogenesis	1	INFORMATION STORAGE AND PROCESSING	03	9.1848	0.544378
K	0.96338	0.072743	8	253	up	cirA	up_low_cirA	Transcription	1	INFORMATION STORAGE AND PROCESSING	02	14.3442	0.557718
I	0.987244	0.0708137	1	66	up	cirA	up_low_cirA	Lipid transport and metabolism	3	METABOLISM	22	3.74196	0.26724
C	0.991126	0.0226541	6	198	up	cirA	up_low_cirA	Energy production and conversion	3	METABOLISM	17	11.2259	0.53448
L	0.997564	0.00704259	6	215	up	cirA	up_low_cirA	Replication, recombination and repair	1	INFORMATION STORAGE AND PROCESSING	01	12.1897	0.492219
E	0.999146	0.00219696	10	343	up	cirA	up_low_cirA	Amino acid transport and metabolism	3	METABOLISM	19	19.4468	0.514223
Q	1	0.0745245	0	44	up	cirA	up_low_cirA	Secondary metabolites biosynthesis, transport and catabolism	3	METABOLISM	24	2.49464	0
N	2.20182e-20	1	22	40	up	cirA	up_mid_cirA	Cell motility	2	CELLULAR PROCESSES AND SIGNALING	11	1.33619	16.4647
F	0.0731074	0.973092	6	79	up	cirA	up_mid_cirA	Nucleotide transport and metabolism	3	METABOLISM	20	2.63898	2.2736
T	0.0986847	0.957457	7	98	up	cirA	up_mid_cirA	Signal transduction mechanisms	2	CELLULAR PROCESSES AND SIGNALING	09	3.27367	2.13827
V	0.243776	0.894103	4	66	up	cirA	up_mid_cirA	Defense mechanisms	2	CELLULAR PROCESSES AND SIGNALING	08	2.20472	1.81429
R	0.456591	0.654327	14	361	up	cirA	up_mid_cirA	General function prediction only	4	POORLY CHARACTERIZED	25	12.0591	1.16094
S	0.543716	0.547927	23	707	up	cirA	up_mid_cirA	Function unknown	4	POORLY CHARACTERIZED	26	23.6172	0.973866
U	0.570933	0.80134	1	19	up	cirA	up_mid_cirA	Intracellular trafficking, secretion, and vesicular transport	2	CELLULAR PROCESSES AND SIGNALING	14	0.634692	1.57557
D	0.598203	0.776324	1	24	up	cirA	up_mid_cirA	Cell cycle control, cell division, chromosome partitioning	2	CELLULAR PROCESSES AND SIGNALING	06	0.801716	1.24732
K	0.841183	0.274295	6	253	up	cirA	up_mid_cirA	Transcription	1	INFORMATION STORAGE AND PROCESSING	02	8.45143	0.709939
M	0.877394	0.302839	2	93	up	cirA	up_mid_cirA	Cell wall/membrane/envelope biogenesis	2	CELLULAR PROCESSES AND SIGNALING	10	3.10665	0.64378
O	0.889744	0.279657	2	99	up	cirA	up_mid_cirA	Posttranslational modification, protein turnover, chaperones	2	CELLULAR PROCESSES AND SIGNALING	15	3.30708	0.604763
H	0.932379	0.19219	2	116	up	cirA	up_mid_cirA	Coenzyme transport and metabolism	3	METABOLISM	21	3.87496	0.516134
I	0.941514	0.229776	1	66	up	cirA	up_mid_cirA	Lipid transport and metabolism	3	METABOLISM	22	2.20472	0.453572
G	0.978297	0.0769158	2	138	up	cirA	up_mid_cirA	Carbohydrate transport and metabolism	3	METABOLISM	18	4.60987	0.433852
P	0.981519	0.0673061	2	142	up	cirA	up_mid_cirA	Inorganic ion transport and metabolism	3	METABOLISM	23	4.74349	0.421631
L	0.990626	0.027882	4	215	up	cirA	up_mid_cirA	Replication, recombination and repair	1	INFORMATION STORAGE AND PROCESSING	01	7.18204	0.556945
C	0.992937	0.0245976	3	198	up	cirA	up_mid_cirA	Energy production and conversion	3	METABOLISM	17	6.61416	0.453572
E	0.996934	0.00871134	6	343	up	cirA	up_mid_cirA	Amino acid transport and metabolism	3	METABOLISM	19	11.4579	0.523658
J	0.997907	0.0155316	1	162	up	cirA	up_mid_cirA	Translation, ribosomal structure and biogenesis	1	INFORMATION STORAGE AND PROCESSING	03	5.41158	0.184789
Q	1	0.19698	0	44	up	cirA	up_mid_cirA	Secondary metabolites biosynthesis, transport and catabolism	3	METABOLISM	24	1.46981	0
N	6.19129e-13	1	20	40	up	cirA	up_stat_cirA	Cell motility	2	CELLULAR PROCESSES AND SIGNALING	11	2.74594	7.28348
I	0.00120947	0.999644	13	66	up	cirA	up_stat_cirA	Lipid transport and metabolism	3	METABOLISM	22	4.5308	2.86925
G	0.00139496	0.999437	21	138	up	cirA	up_stat_cirA	Carbohydrate transport and metabolism	3	METABOLISM	18	9.47349	2.21671
E	0.0216611	0.986609	37	343	up	cirA	up_stat_cirA	Amino acid transport and metabolism	3	METABOLISM	19	23.5464	1.57136
T	0.163544	0.909154	10	98	up	cirA	up_stat_cirA	Signal transduction mechanisms	2	CELLULAR PROCESSES AND SIGNALING	09	6.72755	1.48642
Q	0.336607	0.833876	4	44	up	cirA	up_stat_cirA	Secondary metabolites biosynthesis, transport and catabolism	3	METABOLISM	24	3.02053	1.32427
H	0.558295	0.588513	8	116	up	cirA	up_stat_cirA	Coenzyme transport and metabolism	3	METABOLISM	21	7.96322	1.00462
V	0.680717	0.514314	4	66	up	cirA	up_stat_cirA	Defense mechanisms	2	CELLULAR PROCESSES AND SIGNALING	08	4.5308	0.882846
M	0.692481	0.465514	6	93	up	cirA	up_stat_cirA	Cell wall/membrane/envelope biogenesis	2	CELLULAR PROCESSES AND SIGNALING	10	6.38431	0.939804
R	0.736732	0.341818	22	361	up	cirA	up_stat_cirA	General function prediction only	4	POORLY CHARACTERIZED	25	24.7821	0.887737
S	0.764564	0.293418	38	707	up	cirA	up_stat_cirA	Function unknown	4	POORLY CHARACTERIZED	26	48.5345	0.782949
C	0.778835	0.314895	13	198	up	cirA	up_stat_cirA	Energy production and conversion	3	METABOLISM	17	13.5924	0.956417
U	0.787002	0.55712	1	19	up	cirA	up_stat_cirA	Intracellular trafficking, secretion, and vesicular transport	2	CELLULAR PROCESSES AND SIGNALING	14	1.30432	0.766682
K	0.822953	0.262881	12	253	up	cirA	up_stat_cirA	Transcription	1	INFORMATION STORAGE AND PROCESSING	02	17.3681	0.690923
D	0.837253	0.470699	1	24	up	cirA	up_stat_cirA	Cell cycle control, cell division, chromosome partitioning	2	CELLULAR PROCESSES AND SIGNALING	06	1.64756	0.606957
F	0.976186	0.0834362	2	79	up	cirA	up_stat_cirA	Nucleotide transport and metabolism	3	METABOLISM	20	5.42323	0.368784
P	0.984987	0.0386972	5	142	up	cirA	up_stat_cirA	Inorganic ion transport and metabolism	3	METABOLISM	23	9.74808	0.512921
O	0.992454	0.0316539	2	99	up	cirA	up_stat_cirA	Posttranslational modification, protein turnover, chaperones	2	CELLULAR PROCESSES AND SIGNALING	15	6.7962	0.294282
J	0.998924	0.00460862	3	162	up	cirA	up_stat_cirA	Translation, ribosomal structure and biogenesis	1	INFORMATION STORAGE AND PROCESSING	03	11.1211	0.269759
L	1	9.67778e-07	2	215	up	cirA	up_stat_cirA	Replication, recombination and repair	1	INFORMATION STORAGE AND PROCESSING	01	14.7594	0.135507
J	0.0534683	0.994704	2	162	up	cirD	up_low_cirD	Translation, ribosomal structure and biogenesis	1	INFORMATION STORAGE AND PROCESSING	03	0.347533	5.75485
E	0.0839498	0.989214	2	343	up	cirD	up_low_cirD	Amino acid transport and metabolism	3	METABOLISM	19	0.735826	2.71803
F	0.127173	0.992541	1	79	up	cirD	up_low_cirD	Nucleotide transport and metabolism	3	METABOLISM	20	0.169476	5.90054
K	0.461076	0.884171	1	253	up	cirD	up_low_cirD	Transcription	1	INFORMATION STORAGE AND PROCESSING	02	0.542752	1.84246
S	0.879169	0.409077	1	707	up	cirD	up_low_cirD	Function unknown	4	POORLY CHARACTERIZED	26	1.5167	0.659325
L	1	0.746299	0	215	up	cirD	up_low_cirD	Replication, recombination and repair	1	INFORMATION STORAGE AND PROCESSING	01	0.461232	0
U	1	0.951076	0	19	up	cirD	up_low_cirD	Intracellular trafficking, secretion, and vesicular transport	2	CELLULAR PROCESSES AND SIGNALING	14	0.04076	0
V	1	0.874988	0	66	up	cirD	up_low_cirD	Defense mechanisms	2	CELLULAR PROCESSES AND SIGNALING	08	0.141587	0
I	1	0.914935	0	66	up	cirD	up_low_cirD	Lipid transport and metabolism	3	METABOLISM	22	0.141587	0
D	1	0.964222	0	24	up	cirD	up_low_cirD	Cell cycle control, cell division, chromosome partitioning	2	CELLULAR PROCESSES AND SIGNALING	06	0.0514864	0
M	1	0.87994	0	93	up	cirD	up_low_cirD	Cell wall/membrane/envelope biogenesis	2	CELLULAR PROCESSES AND SIGNALING	10	0.19951	0
N	1	0.928256	0	40	up	cirD	up_low_cirD	Cell motility	2	CELLULAR PROCESSES AND SIGNALING	11	0.0858106	0
T	1	0.832558	0	98	up	cirD	up_low_cirD	Signal transduction mechanisms	2	CELLULAR PROCESSES AND SIGNALING	09	0.210236	0
G	1	0.817216	0	138	up	cirD	up_low_cirD	Carbohydrate transport and metabolism	3	METABOLISM	18	0.296047	0
H	1	0.838729	0	116	up	cirD	up_low_cirD	Coenzyme transport and metabolism	3	METABOLISM	21	0.248851	0
P	1	0.787373	0	142	up	cirD	up_low_cirD	Inorganic ion transport and metabolism	3	METABOLISM	23	0.304628	0
Q	1	0.931468	0	44	up	cirD	up_low_cirD	Secondary metabolites biosynthesis, transport and catabolism	3	METABOLISM	24	0.0943917	0
C	1	0.707787	0	198	up	cirD	up_low_cirD	Energy production and conversion	3	METABOLISM	17	0.424762	0
R	1	0.509208	0	361	up	cirD	up_low_cirD	General function prediction only	4	POORLY CHARACTERIZED	25	0.774441	0
O	1	0.812459	0	99	up	cirD	up_low_cirD	Posttranslational modification, protein turnover, chaperones	2	CELLULAR PROCESSES AND SIGNALING	15	0.212381	0
R	0.0921368	0.988799	2	361	up	cirD	up_mid_cirD	General function prediction only	4	POORLY CHARACTERIZED	25	0.442538	4.51939
K	0.320301	0.95094	1	253	up	cirD	up_mid_cirD	Transcription	1	INFORMATION STORAGE AND PROCESSING	02	0.310144	3.22431
S	0.68301	0.718678	1	707	up	cirD	up_mid_cirD	Function unknown	4	POORLY CHARACTERIZED	26	0.866687	1.15382
G	1	0.814155	0	138	up	cirD	up_mid_cirD	Carbohydrate transport and metabolism	3	METABOLISM	18	0.169169	0
D	1	0.964728	0	24	up	cirD	up_mid_cirD	Cell cycle control, cell division, chromosome partitioning	2	CELLULAR PROCESSES AND SIGNALING	06	0.0294208	0
I	1	0.907916	0	66	up	cirD	up_mid_cirD	Lipid transport and metabolism	3	METABOLISM	22	0.0809071	0
J	1	0.785299	0	162	up	cirD	up_mid_cirD	Translation, ribosomal structure and biogenesis	1	INFORMATION STORAGE AND PROCESSING	03	0.19859	0
Q	1	0.936609	0	44	up	cirD	up_mid_cirD	Secondary metabolites biosynthesis, transport and catabolism	3	METABOLISM	24	0.0539381	0
E	1	0.592578	0	343	up	cirD	up_mid_cirD	Amino acid transport and metabolism	3	METABOLISM	19	0.420472	0
F	1	0.888792	0	79	up	cirD	up_mid_cirD	Nucleotide transport and metabolism	3	METABOLISM	20	0.0968434	0
H	1	0.840768	0	116	up	cirD	up_mid_cirD	Coenzyme transport and metabolism	3	METABOLISM	21	0.1422	0
L	1	0.728875	0	215	up	cirD	up_mid_cirD	Replication, recombination and repair	1	INFORMATION STORAGE AND PROCESSING	01	0.263561	0
M	1	0.870086	0	93	up	cirD	up_mid_cirD	Cell wall/membrane/envelope biogenesis	2	CELLULAR PROCESSES AND SIGNALING	10	0.114006	0
N	1	0.945506	0	40	up	cirD	up_mid_cirD	Cell motility	2	CELLULAR PROCESSES AND SIGNALING	11	0.0490346	0
O	1	0.863351	0	99	up	cirD	up_mid_cirD	Posttranslational modification, protein turnover, chaperones	2	CELLULAR PROCESSES AND SIGNALING	15	0.121361	0
P	1	0.809587	0	142	up	cirD	up_mid_cirD	Inorganic ion transport and metabolism	3	METABOLISM	23	0.174073	0
T	1	0.866807	0	98	up	cirD	up_mid_cirD	Signal transduction mechanisms	2	CELLULAR PROCESSES AND SIGNALING	09	0.120135	0
C	1	0.74775	0	198	up	cirD	up_mid_cirD	Energy production and conversion	3	METABOLISM	17	0.242721	0
U	1	0.973001	0	19	up	cirD	up_mid_cirD	Intracellular trafficking, secretion, and vesicular transport	2	CELLULAR PROCESSES AND SIGNALING	14	0.0232914	0
V	1	0.90803	0	66	up	cirD	up_mid_cirD	Defense mechanisms	2	CELLULAR PROCESSES AND SIGNALING	08	0.0809071	0
F	7.10376e-06	0.999998	20	79	up	cirD	up_stat_cirD	Nucleotide transport and metabolism	3	METABOLISM	20	6.9243	2.88838
C	0.000597459	0.999726	32	198	up	cirD	up_stat_cirD	Energy production and conversion	3	METABOLISM	17	17.3546	1.84389
T	0.0106334	0.995394	16	98	up	cirD	up_stat_cirD	Signal transduction mechanisms	2	CELLULAR PROCESSES AND SIGNALING	09	8.58964	1.86271
Q	0.0316613	0.988926	8	44	up	cirD	up_stat_cirD	Secondary metabolites biosynthesis, transport and catabolism	3	METABOLISM	24	3.85657	2.07438
H	0.0771205	0.957441	15	116	up	cirD	up_stat_cirD	Coenzyme transport and metabolism	3	METABOLISM	21	10.1673	1.47531
V	0.214544	0.882602	8	66	up	cirD	up_stat_cirD	Defense mechanisms	2	CELLULAR PROCESSES AND SIGNALING	08	5.78486	1.38292
J	0.221452	0.850114	17	162	up	cirD	up_stat_cirD	Translation, ribosomal structure and biogenesis	1	INFORMATION STORAGE AND PROCESSING	03	14.1992	1.19725
S	0.413788	0.642671	61	707	up	cirD	up_stat_cirD	Function unknown	4	POORLY CHARACTERIZED	26	61.9681	0.984377
O	0.48491	0.65306	9	99	up	cirD	up_stat_cirD	Posttranslational modification, protein turnover, chaperones	2	CELLULAR PROCESSES AND SIGNALING	15	8.67729	1.03719
P	0.487218	0.629101	13	142	up	cirD	up_stat_cirD	Inorganic ion transport and metabolism	3	METABOLISM	23	12.4462	1.04449
D	0.633347	0.649367	2	24	up	cirD	up_stat_cirD	Cell cycle control, cell division, chromosome partitioning	2	CELLULAR PROCESSES AND SIGNALING	06	2.10359	0.950758
G	0.693468	0.423798	11	138	up	cirD	up_stat_cirD	Carbohydrate transport and metabolism	3	METABOLISM	18	12.0956	0.90942
N	0.712155	0.508436	3	40	up	cirD	up_stat_cirD	Cell motility	2	CELLULAR PROCESSES AND SIGNALING	11	3.50598	0.855682
I	0.713228	0.456912	5	66	up	cirD	up_stat_cirD	Lipid transport and metabolism	3	METABOLISM	22	5.78486	0.864325
E	0.923626	0.111561	24	343	up	cirD	up_stat_cirD	Amino acid transport and metabolism	3	METABOLISM	19	30.0637	0.798304
K	0.970738	0.0516646	14	253	up	cirD	up_stat_cirD	Transcription	1	INFORMATION STORAGE AND PROCESSING	02	22.1753	0.631333
M	0.991178	0.030017	3	93	up	cirD	up_stat_cirD	Cell wall/membrane/envelope biogenesis	2	CELLULAR PROCESSES AND SIGNALING	10	8.15139	0.368035
R	0.992181	0.0140516	20	361	up	cirD	up_stat_cirD	General function prediction only	4	POORLY CHARACTERIZED	25	31.6414	0.632083
L	0.999992	3.93841e-05	5	215	up	cirD	up_stat_cirD	Replication, recombination and repair	1	INFORMATION STORAGE AND PROCESSING	01	18.8446	0.265328
U	1	0.17164	0	19	up	cirD	up_stat_cirD	Intracellular trafficking, secretion, and vesicular transport	2	CELLULAR PROCESSES AND SIGNALING	14	1.66534	0
E	3.44336e-08	1	37	343	down	csmR	down_low_csmR	Amino acid transport and metabolism	3	METABOLISM	19	14.4012	2.56924
C	0.214309	0.869422	11	198	down	csmR	down_low_csmR	Energy production and conversion	3	METABOLISM	17	8.31321	1.3232
T	0.237346	0.877855	6	98	down	csmR	down_low_csmR	Signal transduction mechanisms	2	CELLULAR PROCESSES AND SIGNALING	09	4.11462	1.45822
P	0.248949	0.856493	8	142	down	csmR	down_low_csmR	Inorganic ion transport and metabolism	3	METABOLISM	23	5.962	1.34183
K	0.423535	0.692243	12	253	down	csmR	down_low_csmR	Transcription	1	INFORMATION STORAGE AND PROCESSING	02	10.6224	1.12968
I	0.521668	0.706711	3	66	down	csmR	down_low_csmR	Lipid transport and metabolism	3	METABOLISM	22	2.77107	1.08261
D	0.642927	0.73387	1	24	down	csmR	down_low_csmR	Cell cycle control, cell division, chromosome partitioning	2	CELLULAR PROCESSES AND SIGNALING	06	1.00766	0.992397
R	0.681669	0.423658	14	361	down	csmR	down_low_csmR	General function prediction only	4	POORLY CHARACTERIZED	25	15.1569	0.923671
M	0.751253	0.454117	3	93	down	csmR	down_low_csmR	Cell wall/membrane/envelope biogenesis	2	CELLULAR PROCESSES AND SIGNALING	10	3.90469	0.768307
S	0.771557	0.29567	28	707	down	csmR	down_low_csmR	Function unknown	4	POORLY CHARACTERIZED	26	29.684	0.943268
G	0.83659	0.308626	4	138	down	csmR	down_low_csmR	Carbohydrate transport and metabolism	3	METABOLISM	18	5.79405	0.690363
Q	0.850601	0.441217	1	44	down	csmR	down_low_csmR	Secondary metabolites biosynthesis, transport and catabolism	3	METABOLISM	24	1.84738	0.541307
F	0.854659	0.343325	2	79	down	csmR	down_low_csmR	Nucleotide transport and metabolism	3	METABOLISM	20	3.31689	0.602975
H	0.871766	0.276171	3	116	down	csmR	down_low_csmR	Coenzyme transport and metabolism	3	METABOLISM	21	4.87036	0.61597
O	0.932067	0.192998	2	99	down	csmR	down_low_csmR	Posttranslational modification, protein turnover, chaperones	2	CELLULAR PROCESSES AND SIGNALING	15	4.1566	0.481162
V	0.945819	0.217029	1	66	down	csmR	down_low_csmR	Defense mechanisms	2	CELLULAR PROCESSES AND SIGNALING	08	2.77107	0.360871
L	0.999914	0.000929208	1	215	down	csmR	down_low_csmR	Replication, recombination and repair	1	INFORMATION STORAGE AND PROCESSING	01	9.02697	0.110779
U	1	0.423511	0	19	down	csmR	down_low_csmR	Intracellular trafficking, secretion, and vesicular transport	2	CELLULAR PROCESSES AND SIGNALING	14	0.797732	0
J	1	0.000628879	0	162	down	csmR	down_low_csmR	Translation, ribosomal structure and biogenesis	1	INFORMATION STORAGE AND PROCESSING	03	6.80172	0
N	1	0.174093	0	40	down	csmR	down_low_csmR	Cell motility	2	CELLULAR PROCESSES AND SIGNALING	11	1.67944	0
E	0.0363269	0.985809	9	343	down	csmR	down_mid_csmR	Amino acid transport and metabolism	3	METABOLISM	19	5.04566	1.78371
T	0.0496707	0.98782	4	98	down	csmR	down_mid_csmR	Signal transduction mechanisms	2	CELLULAR PROCESSES AND SIGNALING	09	1.44162	2.77466
I	0.220377	0.94255	2	66	down	csmR	down_mid_csmR	Lipid transport and metabolism	3	METABOLISM	22	0.970886	2.05997
S	0.262709	0.828327	14	707	down	csmR	down_mid_csmR	Function unknown	4	POORLY CHARACTERIZED	26	10.4002	1.34612
C	0.498052	0.727909	3	198	down	csmR	down_mid_csmR	Energy production and conversion	3	METABOLISM	17	2.91266	1.02999
L	0.505944	0.720839	3	215	down	csmR	down_mid_csmR	Replication, recombination and repair	1	INFORMATION STORAGE AND PROCESSING	01	3.16273	0.948547
G	0.562679	0.713157	2	138	down	csmR	down_mid_csmR	Carbohydrate transport and metabolism	3	METABOLISM	18	2.03003	0.985205
R	0.627972	0.554091	5	361	down	csmR	down_mid_csmR	General function prediction only	4	POORLY CHARACTERIZED	25	5.31045	0.94154
O	0.780968	0.558332	1	99	down	csmR	down_mid_csmR	Posttranslational modification, protein turnover, chaperones	2	CELLULAR PROCESSES AND SIGNALING	15	1.45633	0.686658
K	0.788815	0.404837	3	253	down	csmR	down_mid_csmR	Transcription	1	INFORMATION STORAGE AND PROCESSING	02	3.72173	0.806077
H	0.817042	0.500323	1	116	down	csmR	down_mid_csmR	Coenzyme transport and metabolism	3	METABOLISM	21	1.70641	0.586027
J	0.923326	0.279331	1	162	down	csmR	down_mid_csmR	Translation, ribosomal structure and biogenesis	1	INFORMATION STORAGE AND PROCESSING	03	2.38308	0.419624
V	1	0.376754	0	66	down	csmR	down_mid_csmR	Defense mechanisms	2	CELLULAR PROCESSES AND SIGNALING	08	0.970886	0
N	1	0.579497	0	40	down	csmR	down_mid_csmR	Cell motility	2	CELLULAR PROCESSES AND SIGNALING	11	0.588416	0
D	1	0.710938	0	24	down	csmR	down_mid_csmR	Cell cycle control, cell division, chromosome partitioning	2	CELLULAR PROCESSES AND SIGNALING	06	0.353049	0
F	1	0.304467	0	79	down	csmR	down_mid_csmR	Nucleotide transport and metabolism	3	METABOLISM	20	1.16212	0
P	1	0.132842	0	142	down	csmR	down_mid_csmR	Inorganic ion transport and metabolism	3	METABOLISM	23	2.08888	0
U	1	0.762432	0	19	down	csmR	down_mid_csmR	Intracellular trafficking, secretion, and vesicular transport	2	CELLULAR PROCESSES AND SIGNALING	14	0.279497	0
M	1	0.27244	0	93	down	csmR	down_mid_csmR	Cell wall/membrane/envelope biogenesis	2	CELLULAR PROCESSES AND SIGNALING	10	1.36807	0
Q	1	0.514578	0	44	down	csmR	down_mid_csmR	Secondary metabolites biosynthesis, transport and catabolism	3	METABOLISM	24	0.647257	0
E	0.0204138	0.989913	18	343	down	csmR	down_stat_csmR	Amino acid transport and metabolism	3	METABOLISM	19	9.98621	1.80249
O	0.0907487	0.96455	6	99	down	csmR	down_stat_csmR	Posttranslational modification, protein turnover, chaperones	2	CELLULAR PROCESSES AND SIGNALING	15	2.88232	2.08166
C	0.0924803	0.954018	10	198	down	csmR	down_stat_csmR	Energy production and conversion	3	METABOLISM	17	5.76463	1.73472
M	0.167802	0.92865	5	93	down	csmR	down_stat_csmR	Cell wall/membrane/envelope biogenesis	2	CELLULAR PROCESSES AND SIGNALING	10	2.70763	1.84663
P	0.289196	0.841209	6	142	down	csmR	down_stat_csmR	Inorganic ion transport and metabolism	3	METABOLISM	23	4.13423	1.4513
G	0.440337	0.732973	5	138	down	csmR	down_stat_csmR	Carbohydrate transport and metabolism	3	METABOLISM	18	4.01778	1.24447
F	0.456547	0.762848	3	79	down	csmR	down_stat_csmR	Nucleotide transport and metabolism	3	METABOLISM	20	2.30003	1.30433
H	0.50016	0.6984	4	116	down	csmR	down_stat_csmR	Coenzyme transport and metabolism	3	METABOLISM	21	3.37726	1.18439
R	0.713661	0.406174	10	361	down	csmR	down_stat_csmR	General function prediction only	4	POORLY CHARACTERIZED	25	10.5103	0.951451
S	0.814941	0.257835	19	707	down	csmR	down_stat_csmR	Function unknown	4	POORLY CHARACTERIZED	26	20.5838	0.923055
K	0.81994	0.304236	6	253	down	csmR	down_stat_csmR	Transcription	1	INFORMATION STORAGE AND PROCESSING	02	7.36592	0.814562
I	0.880991	0.378593	1	66	down	csmR	down_stat_csmR	Lipid transport and metabolism	3	METABOLISM	22	1.92154	0.520415
V	0.881251	0.378038	1	66	down	csmR	down_stat_csmR	Defense mechanisms	2	CELLULAR PROCESSES AND SIGNALING	08	1.92154	0.520415
L	0.999146	0.00716214	1	215	down	csmR	down_stat_csmR	Replication, recombination and repair	1	INFORMATION STORAGE AND PROCESSING	01	6.25958	0.159755
U	1	0.543268	0	19	down	csmR	down_stat_csmR	Intracellular trafficking, secretion, and vesicular transport	2	CELLULAR PROCESSES AND SIGNALING	14	0.553172	0
D	1	0.462991	0	24	down	csmR	down_stat_csmR	Cell cycle control, cell division, chromosome partitioning	2	CELLULAR PROCESSES AND SIGNALING	06	0.698743	0
J	1	0.0050038	0	162	down	csmR	down_stat_csmR	Translation, ribosomal structure and biogenesis	1	INFORMATION STORAGE AND PROCESSING	03	4.71652	0
N	1	0.276103	0	40	down	csmR	down_stat_csmR	Cell motility	2	CELLULAR PROCESSES AND SIGNALING	11	1.16457	0
Q	1	0.242672	0	44	down	csmR	down_stat_csmR	Secondary metabolites biosynthesis, transport and catabolism	3	METABOLISM	24	1.28103	0
T	1	0.0417478	0	98	down	csmR	down_stat_csmR	Signal transduction mechanisms	2	CELLULAR PROCESSES AND SIGNALING	09	2.8532	0
E	1.55939e-14	1	96	343	down	cirA	down_low_cirA	Amino acid transport and metabolism	3	METABOLISM	19	41.3114	2.32382
I	2.18012e-07	1	25	66	down	cirA	down_low_cirA	Lipid transport and metabolism	3	METABOLISM	22	7.94913	3.145
C	0.00028345	0.999862	43	198	down	cirA	down_low_cirA	Energy production and conversion	3	METABOLISM	17	23.8474	1.80313
G	0.0118863	0.993597	28	138	down	cirA	down_low_cirA	Carbohydrate transport and metabolism	3	METABOLISM	18	16.6209	1.68463
Q	0.255689	0.861366	7	44	down	cirA	down_low_cirA	Secondary metabolites biosynthesis, transport and catabolism	3	METABOLISM	24	5.29942	1.3209
D	0.389827	0.800198	4	24	down	cirA	down_low_cirA	Cell cycle control, cell division, chromosome partitioning	2	CELLULAR PROCESSES AND SIGNALING	06	2.89059	1.3838
T	0.396472	0.714903	13	98	down	cirA	down_low_cirA	Signal transduction mechanisms	2	CELLULAR PROCESSES AND SIGNALING	09	11.8032	1.10139
V	0.544765	0.605297	8	66	down	cirA	down_low_cirA	Defense mechanisms	2	CELLULAR PROCESSES AND SIGNALING	08	7.94913	1.0064
S	0.76567	0.278073	69	707	down	cirA	down_low_cirA	Function unknown	4	POORLY CHARACTERIZED	26	85.152	0.810316
M	0.809684	0.291339	10	93	down	cirA	down_low_cirA	Cell wall/membrane/envelope biogenesis	2	CELLULAR PROCESSES AND SIGNALING	10	11.201	0.892774
P	0.815283	0.265094	15	142	down	cirA	down_low_cirA	Inorganic ion transport and metabolism	3	METABOLISM	23	17.1027	0.877056
K	0.871088	0.181501	22	253	down	cirA	down_low_cirA	Transcription	1	INFORMATION STORAGE AND PROCESSING	02	30.4717	0.721983
R	0.978477	0.0329317	32	361	down	cirA	down_low_cirA	General function prediction only	4	POORLY CHARACTERIZED	25	43.4793	0.735982
H	0.983635	0.0359415	8	116	down	cirA	down_low_cirA	Coenzyme transport and metabolism	3	METABOLISM	21	13.9712	0.572607
O	0.99241	0.0213124	5	99	down	cirA	down_low_cirA	Posttranslational modification, protein turnover, chaperones	2	CELLULAR PROCESSES AND SIGNALING	15	11.9237	0.419333
N	0.994203	0.0378387	1	40	down	cirA	down_low_cirA	Cell motility	2	CELLULAR PROCESSES AND SIGNALING	11	4.81765	0.20757
F	0.996965	0.0118521	3	79	down	cirA	down_low_cirA	Nucleotide transport and metabolism	3	METABOLISM	20	9.51486	0.315296
J	1	6.51095e-08	1	162	down	cirA	down_low_cirA	Translation, ribosomal structure and biogenesis	1	INFORMATION STORAGE AND PROCESSING	03	19.5115	0.0512518
L	1	3.4839e-11	3	215	down	cirA	down_low_cirA	Replication, recombination and repair	1	INFORMATION STORAGE AND PROCESSING	01	25.8949	0.115853
U	1	0.0826065	0	19	down	cirA	down_low_cirA	Intracellular trafficking, secretion, and vesicular transport	2	CELLULAR PROCESSES AND SIGNALING	14	2.28838	0
E	0.000471217	0.999827	21	343	down	cirA	down_mid_cirA	Amino acid transport and metabolism	3	METABOLISM	19	9.77597	2.14812
I	0.0022408	0.999559	7	66	down	cirA	down_mid_cirA	Lipid transport and metabolism	3	METABOLISM	22	1.88109	3.72124
S	0.0955432	0.937308	28	707	down	cirA	down_mid_cirA	Function unknown	4	POORLY CHARACTERIZED	26	20.1505	1.38955
Q	0.138486	0.960763	3	44	down	cirA	down_mid_cirA	Secondary metabolites biosynthesis, transport and catabolism	3	METABOLISM	24	1.25406	2.39223
T	0.15015	0.938368	5	98	down	cirA	down_mid_cirA	Signal transduction mechanisms	2	CELLULAR PROCESSES AND SIGNALING	09	2.79314	1.7901
C	0.189463	0.898274	8	198	down	cirA	down_mid_cirA	Energy production and conversion	3	METABOLISM	17	5.64327	1.41762
H	0.655932	0.569616	3	116	down	cirA	down_mid_cirA	Coenzyme transport and metabolism	3	METABOLISM	21	3.30616	0.907397
O	0.800199	0.430441	2	99	down	cirA	down_mid_cirA	Posttranslational modification, protein turnover, chaperones	2	CELLULAR PROCESSES AND SIGNALING	15	2.82164	0.708809
G	0.907448	0.244699	2	138	down	cirA	down_mid_cirA	Carbohydrate transport and metabolism	3	METABOLISM	18	3.93319	0.508493
M	0.933278	0.252067	1	93	down	cirA	down_mid_cirA	Cell wall/membrane/envelope biogenesis	2	CELLULAR PROCESSES AND SIGNALING	10	2.65063	0.377269
L	0.937997	0.15483	3	215	down	cirA	down_mid_cirA	Replication, recombination and repair	1	INFORMATION STORAGE AND PROCESSING	01	6.1278	0.489572
R	0.961026	0.0839558	6	361	down	cirA	down_mid_cirA	General function prediction only	4	POORLY CHARACTERIZED	25	10.289	0.583147
P	0.98504	0.0798907	1	142	down	cirA	down_mid_cirA	Inorganic ion transport and metabolism	3	METABOLISM	23	4.0472	0.247085
K	0.986706	0.0425673	3	253	down	cirA	down_mid_cirA	Transcription	1	INFORMATION STORAGE AND PROCESSING	02	7.21085	0.41604
N	1	0.322707	0	40	down	cirA	down_mid_cirA	Cell motility	2	CELLULAR PROCESSES AND SIGNALING	11	1.14006	0
U	1	0.566319	0	19	down	cirA	down_mid_cirA	Intracellular trafficking, secretion, and vesicular transport	2	CELLULAR PROCESSES AND SIGNALING	14	0.541526	0
F	1	0.0917121	0	79	down	cirA	down_mid_cirA	Nucleotide transport and metabolism	3	METABOLISM	20	2.25161	0
J	1	0.00637413	0	162	down	cirA	down_mid_cirA	Translation, ribosomal structure and biogenesis	1	INFORMATION STORAGE AND PROCESSING	03	4.61722	0
V	1	0.140599	0	66	down	cirA	down_mid_cirA	Defense mechanisms	2	CELLULAR PROCESSES AND SIGNALING	08	1.88109	0
D	1	0.493921	0	24	down	cirA	down_mid_cirA	Cell cycle control, cell division, chromosome partitioning	2	CELLULAR PROCESSES AND SIGNALING	06	0.684033	0
O	6.18836e-05	0.999994	7	99	down	cirA	down_stat_cirA	Posttranslational modification, protein turnover, chaperones	2	CELLULAR PROCESSES AND SIGNALING	15	1.03157	6.7858
H	0.121207	0.967657	3	116	down	cirA	down_stat_cirA	Coenzyme transport and metabolism	3	METABOLISM	21	1.2087	2.482
P	0.186166	0.939658	3	142	down	cirA	down_stat_cirA	Inorganic ion transport and metabolism	3	METABOLISM	23	1.47962	2.02755
J	0.241268	0.911476	3	162	down	cirA	down_stat_cirA	Translation, ribosomal structure and biogenesis	1	INFORMATION STORAGE AND PROCESSING	03	1.68802	1.77723
E	0.290366	0.853254	5	343	down	cirA	down_stat_cirA	Amino acid transport and metabolism	3	METABOLISM	19	3.57401	1.39899
G	0.428736	0.824401	2	138	down	cirA	down_stat_cirA	Carbohydrate transport and metabolism	3	METABOLISM	18	1.43794	1.39088
I	0.504826	0.847911	1	66	down	cirA	down_stat_cirA	Lipid transport and metabolism	3	METABOLISM	22	0.687711	1.4541
V	0.504826	0.847911	1	66	down	cirA	down_stat_cirA	Defense mechanisms	2	CELLULAR PROCESSES AND SIGNALING	08	0.687711	1.4541
M	0.629802	0.744325	1	93	down	cirA	down_stat_cirA	Cell wall/membrane/envelope biogenesis	2	CELLULAR PROCESSES AND SIGNALING	10	0.969047	1.03194
T	0.649291	0.724668	1	98	down	cirA	down_stat_cirA	Signal transduction mechanisms	2	CELLULAR PROCESSES AND SIGNALING	09	1.02115	0.979292
C	0.882811	0.376209	1	198	down	cirA	down_stat_cirA	Energy production and conversion	3	METABOLISM	17	2.06313	0.4847
S	0.887448	0.222206	5	707	down	cirA	down_stat_cirA	Function unknown	4	POORLY CHARACTERIZED	26	7.36684	0.678717
L	0.903008	0.330809	1	215	down	cirA	down_stat_cirA	Replication, recombination and repair	1	INFORMATION STORAGE AND PROCESSING	01	2.24027	0.446375
Q	1	0.626702	0	44	down	cirA	down_stat_cirA	Secondary metabolites biosynthesis, transport and catabolism	3	METABOLISM	24	0.458474	0
F	1	0.430568	0	79	down	cirA	down_stat_cirA	Nucleotide transport and metabolism	3	METABOLISM	20	0.823169	0
K	1	0.0633557	0	253	down	cirA	down_stat_cirA	Transcription	1	INFORMATION STORAGE AND PROCESSING	02	2.63622	0
N	1	0.654035	0	40	down	cirA	down_stat_cirA	Cell motility	2	CELLULAR PROCESSES AND SIGNALING	11	0.416794	0
R	1	0.0184465	0	361	down	cirA	down_stat_cirA	General function prediction only	4	POORLY CHARACTERIZED	25	3.76157	0
U	1	0.817782	0	19	down	cirA	down_stat_cirA	Intracellular trafficking, secretion, and vesicular transport	2	CELLULAR PROCESSES AND SIGNALING	14	0.197977	0
D	1	0.775496	0	24	down	cirA	down_stat_cirA	Cell cycle control, cell division, chromosome partitioning	2	CELLULAR PROCESSES AND SIGNALING	06	0.250077	0
T	0.0129248	0.998633	3	98	down	cirD	down_low_cirD	Signal transduction mechanisms	2	CELLULAR PROCESSES AND SIGNALING	09	0.390438	7.68367
R	0.268651	0.898521	3	361	down	cirD	down_low_cirD	General function prediction only	4	POORLY CHARACTERIZED	25	1.43825	2.08587
G	0.446891	0.885433	1	138	down	cirD	down_low_cirD	Carbohydrate transport and metabolism	3	METABOLISM	18	0.549801	1.81884
P	0.492577	0.857394	1	142	down	cirD	down_low_cirD	Inorganic ion transport and metabolism	3	METABOLISM	23	0.565737	1.76761
C	0.62132	0.754852	1	198	down	cirD	down_low_cirD	Energy production and conversion	3	METABOLISM	17	0.788845	1.26768
K	0.804283	0.527101	1	253	down	cirD	down_low_cirD	Transcription	1	INFORMATION STORAGE AND PROCESSING	02	1.00797	0.992095
S	0.89133	0.254074	3	707	down	cirD	down_low_cirD	Function unknown	4	POORLY CHARACTERIZED	26	2.81673	1.06506
F	1	0.681394	0	79	down	cirD	down_low_cirD	Nucleotide transport and metabolism	3	METABOLISM	20	0.314741	0
V	1	0.695621	0	66	down	cirD	down_low_cirD	Defense mechanisms	2	CELLULAR PROCESSES AND SIGNALING	08	0.262948	0
M	1	0.682852	0	93	down	cirD	down_low_cirD	Cell wall/membrane/envelope biogenesis	2	CELLULAR PROCESSES AND SIGNALING	10	0.370518	0
I	1	0.766055	0	66	down	cirD	down_low_cirD	Lipid transport and metabolism	3	METABOLISM	22	0.262948	0
O	1	0.570201	0	99	down	cirD	down_low_cirD	Posttranslational modification, protein turnover, chaperones	2	CELLULAR PROCESSES AND SIGNALING	15	0.394422	0
Q	1	0.816183	0	44	down	cirD	down_low_cirD	Secondary metabolites biosynthesis, transport and catabolism	3	METABOLISM	24	0.175299	0
D	1	0.899648	0	24	down	cirD	down_low_cirD	Cell cycle control, cell division, chromosome partitioning	2	CELLULAR PROCESSES AND SIGNALING	06	0.0956175	0
E	1	0.223489	0	343	down	cirD	down_low_cirD	Amino acid transport and metabolism	3	METABOLISM	19	1.36653	0
J	1	0.355209	0	162	down	cirD	down_low_cirD	Translation, ribosomal structure and biogenesis	1	INFORMATION STORAGE AND PROCESSING	03	0.645418	0
L	1	0.416942	0	215	down	cirD	down_low_cirD	Replication, recombination and repair	1	INFORMATION STORAGE AND PROCESSING	01	0.856574	0
N	1	0.814423	0	40	down	cirD	down_low_cirD	Cell motility	2	CELLULAR PROCESSES AND SIGNALING	11	0.159363	0
U	1	0.878302	0	19	down	cirD	down_low_cirD	Intracellular trafficking, secretion, and vesicular transport	2	CELLULAR PROCESSES AND SIGNALING	14	0.0756972	0
H	1	0.599704	0	116	down	cirD	down_low_cirD	Coenzyme transport and metabolism	3	METABOLISM	21	0.462151	0
S	0.00323892	0.998767	19	707	down	cirD	down_mid_cirD	Function unknown	4	POORLY CHARACTERIZED	26	8.23353	2.30764
T	0.00526513	0.999141	5	98	down	cirD	down_mid_cirD	Signal transduction mechanisms	2	CELLULAR PROCESSES AND SIGNALING	09	1.14128	4.38104
K	0.48341	0.715993	4	253	down	cirD	down_mid_cirD	Transcription	1	INFORMATION STORAGE AND PROCESSING	02	2.94637	1.3576
F	0.619943	0.753439	1	79	down	cirD	down_mid_cirD	Nucleotide transport and metabolism	3	METABOLISM	20	0.920012	1.08694
C	0.622452	0.654523	2	198	down	cirD	down_mid_cirD	Energy production and conversion	3	METABOLISM	17	2.30585	0.867358
O	0.718132	0.645488	1	99	down	cirD	down_mid_cirD	Posttranslational modification, protein turnover, chaperones	2	CELLULAR PROCESSES AND SIGNALING	15	1.15293	0.867358
G	0.766999	0.579041	1	138	down	cirD	down_mid_cirD	Carbohydrate transport and metabolism	3	METABOLISM	18	1.60711	0.622235
R	0.825173	0.352937	3	361	down	cirD	down_mid_cirD	General function prediction only	4	POORLY CHARACTERIZED	25	4.20411	0.713588
L	0.867365	0.407159	1	215	down	cirD	down_mid_cirD	Replication, recombination and repair	1	INFORMATION STORAGE AND PROCESSING	01	2.50383	0.399388
E	0.972841	0.129125	1	343	down	cirD	down_mid_cirD	Amino acid transport and metabolism	3	METABOLISM	19	3.99448	0.250345
I	1	0.504302	0	66	down	cirD	down_mid_cirD	Lipid transport and metabolism	3	METABOLISM	22	0.768618	0
U	1	0.799242	0	19	down	cirD	down_mid_cirD	Intracellular trafficking, secretion, and vesicular transport	2	CELLULAR PROCESSES AND SIGNALING	14	0.221269	0
H	1	0.260374	0	116	down	cirD	down_mid_cirD	Coenzyme transport and metabolism	3	METABOLISM	21	1.3509	0
N	1	0.638347	0	40	down	cirD	down_mid_cirD	Cell motility	2	CELLULAR PROCESSES AND SIGNALING	11	0.465829	0
D	1	0.769598	0	24	down	cirD	down_mid_cirD	Cell cycle control, cell division, chromosome partitioning	2	CELLULAR PROCESSES AND SIGNALING	06	0.279497	0
J	1	0.111748	0	162	down	cirD	down_mid_cirD	Translation, ribosomal structure and biogenesis	1	INFORMATION STORAGE AND PROCESSING	03	1.88661	0
P	1	0.205067	0	142	down	cirD	down_mid_cirD	Inorganic ion transport and metabolism	3	METABOLISM	23	1.65369	0
Q	1	0.582132	0	44	down	cirD	down_mid_cirD	Secondary metabolites biosynthesis, transport and catabolism	3	METABOLISM	24	0.512412	0
V	1	0.446985	0	66	down	cirD	down_mid_cirD	Defense mechanisms	2	CELLULAR PROCESSES AND SIGNALING	08	0.768618	0
M	1	0.372543	0	93	down	cirD	down_mid_cirD	Cell wall/membrane/envelope biogenesis	2	CELLULAR PROCESSES AND SIGNALING	10	1.08305	0
E	0.000357894	0.99984	32	343	down	cirD	down_stat_cirD	Amino acid transport and metabolism	3	METABOLISM	19	16.924	1.89081
O	0.0798829	0.963144	9	99	down	cirD	down_stat_cirD	Posttranslational modification, protein turnover, chaperones	2	CELLULAR PROCESSES AND SIGNALING	15	4.88477	1.84246
G	0.152651	0.915896	10	138	down	cirD	down_stat_cirD	Carbohydrate transport and metabolism	3	METABOLISM	18	6.80907	1.46863
M	0.315923	0.821589	6	93	down	cirD	down_stat_cirD	Cell wall/membrane/envelope biogenesis	2	CELLULAR PROCESSES AND SIGNALING	10	4.58872	1.30755
C	0.320923	0.781679	12	198	down	cirD	down_stat_cirD	Energy production and conversion	3	METABOLISM	17	9.76954	1.22831
H	0.368314	0.770794	7	116	down	cirD	down_stat_cirD	Coenzyme transport and metabolism	3	METABOLISM	21	5.72357	1.22301
P	0.444007	0.696876	8	142	down	cirD	down_stat_cirD	Inorganic ion transport and metabolism	3	METABOLISM	23	7.00644	1.14181
R	0.513092	0.584658	19	361	down	cirD	down_stat_cirD	General function prediction only	4	POORLY CHARACTERIZED	25	17.8121	1.06669
F	0.58688	0.61534	4	79	down	cirD	down_stat_cirD	Nucleotide transport and metabolism	3	METABOLISM	20	3.89795	1.02618
I	0.643645	0.584372	3	66	down	cirD	down_stat_cirD	Lipid transport and metabolism	3	METABOLISM	22	3.25651	0.921231
K	0.898579	0.168444	10	253	down	cirD	down_stat_cirD	Transcription	1	INFORMATION STORAGE AND PROCESSING	02	12.4833	0.80107
S	0.936873	0.0902802	32	707	down	cirD	down_stat_cirD	Function unknown	4	POORLY CHARACTERIZED	26	34.8842	0.917322
L	0.961413	0.0827778	6	215	down	cirD	down_stat_cirD	Replication, recombination and repair	1	INFORMATION STORAGE AND PROCESSING	01	10.6083	0.565593
T	0.967981	0.105917	2	98	down	cirD	down_stat_cirD	Signal transduction mechanisms	2	CELLULAR PROCESSES AND SIGNALING	09	4.83543	0.413614
J	0.999912	0.000953067	1	162	down	cirD	down_stat_cirD	Translation, ribosomal structure and biogenesis	1	INFORMATION STORAGE AND PROCESSING	03	7.99326	0.125105
U	1	0.332293	0	19	down	cirD	down_stat_cirD	Intracellular trafficking, secretion, and vesicular transport	2	CELLULAR PROCESSES AND SIGNALING	14	0.937481	0
D	1	0.287408	0	24	down	cirD	down_stat_cirD	Cell cycle control, cell division, chromosome partitioning	2	CELLULAR PROCESSES AND SIGNALING	06	1.18419	0
N	1	0.115823	0	40	down	cirD	down_stat_cirD	Cell motility	2	CELLULAR PROCESSES AND SIGNALING	11	1.97364	0
Q	1	0.0989198	0	44	down	cirD	down_stat_cirD	Secondary metabolites biosynthesis, transport and catabolism	3	METABOLISM	24	2.17101	0
V	1	0.0266599	0	66	down	cirD	down_stat_cirD	Defense mechanisms	2	CELLULAR PROCESSES AND SIGNALING	08	3.25651	0

### Sheet: README
This table summarizes functional enrichment analysis of differentially expressed genes based on Archaeal Clusters of Orthologous Genes (arCOG) classification.
Enrichment was assessed separately for up- and downregulated genes under the indicated growth conditions.
Column name	Description
category	arCOG functional category
over_represented_pvalue	P-value for overrepresentation of the category
under_represented_pvalue	P-value for underrepresentation of the category
numDEInCat	Number of differentially expressed genes in the category
numInCat	Total number of genes assigned to the category
regType	Regulation direction (up or down)
strain	Strain background
Condition	Growth condition and comparison
arcog_cat_name	arCOG functional category name
arcog_cat_big	Higher-level arCOG functional group
arcog_cat_big_name	Name of the higher-level arCOG functional group
plot_order	Ordering index used for visualization
expected	Expected number of genes in the category
deviation_from_expected	Deviation of observed from expected gene counts
